# Mapping snoRNA-target RNA interactions in an RNA binding protein-dependent manner with chimeric eCLIP

**DOI:** 10.1101/2024.09.19.613955

**Authors:** Zhuoyi Song, Bongmin Bae, Simon Schnabl, Fei Yuan, Thareendra De Zoysa, Maureen Akinyi, Charlotte Le Roux, Karine Choquet, Amanda Whipple, Eric Van Nostrand

**Author notes:** Authors contributed equally (Zhuoyi Song, Bongmin Bae).

## Abstract

Small nucleolar RNAs (snoRNAs) are non-coding RNAs that function in ribosome and spliceosome biogenesis, primarily by guiding modifying enzymes to specific sites on ribosomal RNA (rRNA) and spliceosomal RNA (snRNA). However, many orphan snoRNAs remain uncharacterized, with unidentified or unvalidated targets, and studies on additional snoRNA-associated proteins are limited. We adapted an enhanced chimeric eCLIP approach to comprehensively profile snoRNA-target RNA interactions using both core and accessory snoRNA binding proteins as baits. Using core snoRNA binding proteins, we confirmed most annotated snoRNA-rRNA and snoRNA-snRNA interactions in mouse and human cell lines and called novel, high-confidence interactions for orphan snoRNAs. While some of these interactions result in chemical modification, others may have modification-independent functions. We then showed that snoRNA ribonucleoprotein complexes containing certain accessory proteins, like WDR43 and NOLC1, enriched for specific subsets of snoRNA-target RNA interactions with distinct roles in ribosome and spliceosome biogenesis. Notably, we discovered that SNORD89 guides 2’-O-methylation at two neighboring sites in U2 snRNA that are important for activating splicing, but also appear to ensure imperfect splicing for a subset of near-constitutive exons. Thus, chimeric eCLIP of snoRNA-associating proteins enables a comprehensive framework for studying snoRNA-target interactions in an RNA binding protein-dependent manner, revealing novel interactions and regulatory roles in RNA biogenesis.
