## Supplemental Table S2 for "Mapping snoRNA-target RNA interactions in an RNA binding protein-dependent manner with chimeric eCLIP"

snoID	seqnames	start	end	width	strand	gene_id	gene_name	mgi_id	transcript_id	transcript_name	box	seq	alias	Rfam_accession	Rfam_family	Rfam_description	target	mod_site	position_45S	status
Scarna10	chr6	125186359	125186683	325	-	ENSMUSG00000089617.1	Scarna10	MGI:3819482	ENSMUST00000158992.1	Scarna10-201	CD, HACA	GCCATGTGATGATATCAAGGCTGTTGTGATTCAGTTGGTTTAGCTAAGTCCAGGGACCTCTGACCTATTCAGGTCTGTAATCTTGGTGGTCGATACAGAGTAATGTGCGTTCACTGTAAGGGCGGACCGACAAAAAATTTCCTACTCTTTAAATTACCTCACTCCAGTCGGGGTGATTCTCCAGCTGCCAGGGAGGAATTGTGGTAACTGGAATGAAAGTAGGAACAGTCTTATATTCGAGGTGCCAGGGTCAGTGGTCTCAAAGGACTTAGCTGTGTCATGGCCACTGAGAGATGACACACAGATCTTTGGTAATCTGATGGCT	Scarna10	RF01296	snoU85	Small nucleolar RNA U85	U5	U5:C45	NA	known
Scarna10	chr6	125186359	125186683	325	-	ENSMUSG00000089617.1	Scarna10	MGI:3819482	ENSMUST00000158992.1	Scarna10-201	CD, HACA	GCCATGTGATGATATCAAGGCTGTTGTGATTCAGTTGGTTTAGCTAAGTCCAGGGACCTCTGACCTATTCAGGTCTGTAATCTTGGTGGTCGATACAGAGTAATGTGCGTTCACTGTAAGGGCGGACCGACAAAAAATTTCCTACTCTTTAAATTACCTCACTCCAGTCGGGGTGATTCTCCAGCTGCCAGGGAGGAATTGTGGTAACTGGAATGAAAGTAGGAACAGTCTTATATTCGAGGTGCCAGGGTCAGTGGTCTCAAAGGACTTAGCTGTGTCATGGCCACTGAGAGATGACACACAGATCTTTGGTAATCTGATGGCT	Scarna10	RF01296	snoU85	Small nucleolar RNA U85	U5	U5:U46	NA	known
Scarna12_Gm23547	chr6	124715232	124715502	271	+	ENSMUSG00000088835.1	Gm23547	MGI:5453324	ENSMUST00000158210.1	Gm23547-201	CD, HACA	CCGGTTGATGAGACCAAGGCGAATGCGACTTGGCCTACTGACTCTTTCTTGGCTTGGGAATGGGGGTTGGGGGGGGGGGGACAACTGGTGAGATCTGAAATCTTGGTGGGGGTACCTAAGGCCTGACTCCCTGCTGTAAGGCCAGATCAATAGCACTACTGGCCTTGCCCTCATGTCAGCTGCCACACAGTACTGGCAGCATCCTGTAGGGAGGCCCACAGGGGGTAGCCAACATGTGAGTAGCCATGTGAGCGCAACCTTGAATCTGACA	Scarna12	RF01294	snoU89	Small nucleolar RNA U89	U5	U5:U46	NA	known
Scarna17	chr18	74778391	74778801	411	-	ENSMUSG00000088689.1	Scarna17	MGI:3819483	ENSMUST00000158064.1	Scarna17-201	CD	TGCGCAGCCTTCTGGCGGCGGCCTGTGCTAGGTCGGAGCGGGGCGGTGGCGGGTAGCTGGGGCGTCTAGAGAAGGGAAGGGGAACGTGGTAGAGCAGGGAGCGCTTGGGTCCCCGAGGCAGCCCCGAGTGAGCCCGATGTATTTTCCTTATATGATCAGGCCTCTCGTAACCGGCGCTGCTGGTTTGGAGCCTGAGAGGATTATGAAAACGTGGCAGGTGATGGGGTCAGGGGACCTGGAGCGGGGAAGCAGAGGGGAGAGGGACTGAGTGGGGAGGCCAGGCTTCGGGGAGGGGATAGGTTTAGGGGTACCCACGCCTCCAGCTGCAAGCCCTGCCAATGATGACATGACCACTGCGCAATCTGAGTTCTGGGAACCAGGTGATGGAGTGTGCTGAGA…	Scarna17	NA	NA	NA	U6atac	U6atac:G22	NA	known
Scarna17	chr18	74778391	74778801	411	-	ENSMUSG00000088689.1	Scarna17	MGI:3819483	ENSMUST00000158064.1	Scarna17-201	CD	TGCGCAGCCTTCTGGCGGCGGCCTGTGCTAGGTCGGAGCGGGGCGGTGGCGGGTAGCTGGGGCGTCTAGAGAAGGGAAGGGGAACGTGGTAGAGCAGGGAGCGCTTGGGTCCCCGAGGCAGCCCCGAGTGAGCCCGATGTATTTTCCTTATATGATCAGGCCTCTCGTAACCGGCGCTGCTGGTTTGGAGCCTGAGAGGATTATGAAAACGTGGCAGGTGATGGGGTCAGGGGACCTGGAGCGGGGAAGCAGAGGGGAGAGGGACTGAGTGGGGAGGCCAGGCTTCGGGGAGGGGATAGGTTTAGGGGTACCCACGCCTCCAGCTGCAAGCCCTGCCAATGATGACATGACCACTGCGCAATCTGAGTTCTGGGAACCAGGTGATGGAGTGTGCTGAGA…	Scarna17	NA	NA	NA	U4	U4:C8	NA	known
Scarna17	chr18	74778391	74778801	411	-	ENSMUSG00000088689.1	Scarna17	MGI:3819483	ENSMUST00000158064.1	Scarna17-201	CD	TGCGCAGCCTTCTGGCGGCGGCCTGTGCTAGGTCGGAGCGGGGCGGTGGCGGGTAGCTGGGGCGTCTAGAGAAGGGAAGGGGAACGTGGTAGAGCAGGGAGCGCTTGGGTCCCCGAGGCAGCCCCGAGTGAGCCCGATGTATTTTCCTTATATGATCAGGCCTCTCGTAACCGGCGCTGCTGGTTTGGAGCCTGAGAGGATTATGAAAACGTGGCAGGTGATGGGGTCAGGGGACCTGGAGCGGGGAAGCAGAGGGGAGAGGGACTGAGTGGGGAGGCCAGGCTTCGGGGAGGGGATAGGTTTAGGGGTACCCACGCCTCCAGCTGCAAGCCCTGCCAATGATGACATGACCACTGCGCAATCTGAGTTCTGGGAACCAGGTGATGGAGTGTGCTGAGA…	Scarna17	NA	NA	NA	U12	U12:22	NA	known
Scarna2	chr3	108554338	108554751	414	-	ENSMUSG00000088185.1	Scarna2	MGI:3819484	ENSMUST00000157560.1	Scarna2-201	CD	CCTCGCGAGTGGGAGTGCGGCTGGGGCTGTGGATGTCTGTGTGTGGTATTGTGTGACGTGAATGGTGCCTTTGGGCTGAATGCGAGTATGGATATTGGAGTGTGTGTGCGAGCGACTGGGAGGTGCAAGGCGAGTGTGTGTACCCCCCCTCCCCTCCCCTCGCCTACACCTTGATCTTATTTGATCGGGTCGTGACCCCCGCCCCGCCGGGCCGCCCCGAAATGAAAAGCAGCCCTCCTGCGAAGCCCCCTCGGTGGGGCGCTGTGCAGCGAGGCCCTCTGGGCGGTGGCGGCGTCGCGGTTCCCGGGGTTCCGGGATCGGTCCTGCGGGCCCGGCGCTCAGAAGTGATGAATTGATCAGATAGACGAGGCCGGGTCCGTCCCAGCCGCTGATTACCGA…	Scarna2	NA	NA	NA	U2	U2:G11	NA	known
Scarna2	chr3	108554338	108554751	414	-	ENSMUSG00000088185.1	Scarna2	MGI:3819484	ENSMUST00000157560.1	Scarna2-201	CD	CCTCGCGAGTGGGAGTGCGGCTGGGGCTGTGGATGTCTGTGTGTGGTATTGTGTGACGTGAATGGTGCCTTTGGGCTGAATGCGAGTATGGATATTGGAGTGTGTGTGCGAGCGACTGGGAGGTGCAAGGCGAGTGTGTGTACCCCCCCTCCCCTCCCCTCGCCTACACCTTGATCTTATTTGATCGGGTCGTGACCCCCGCCCCGCCGGGCCGCCCCGAAATGAAAAGCAGCCCTCCTGCGAAGCCCCCTCGGTGGGGCGCTGTGCAGCGAGGCCCTCTGGGCGGTGGCGGCGTCGCGGTTCCCGGGGTTCCGGGATCGGTCCTGCGGGCCCGGCGCTCAGAAGTGATGAATTGATCAGATAGACGAGGCCGGGTCCGTCCCAGCCGCTGATTACCGA…	Scarna2	NA	NA	NA	U2	U2:G25	NA	known
Scarna2	chr3	108554338	108554751	414	-	ENSMUSG00000088185.1	Scarna2	MGI:3819484	ENSMUST00000157560.1	Scarna2-201	CD	CCTCGCGAGTGGGAGTGCGGCTGGGGCTGTGGATGTCTGTGTGTGGTATTGTGTGACGTGAATGGTGCCTTTGGGCTGAATGCGAGTATGGATATTGGAGTGTGTGTGCGAGCGACTGGGAGGTGCAAGGCGAGTGTGTGTACCCCCCCTCCCCTCCCCTCGCCTACACCTTGATCTTATTTGATCGGGTCGTGACCCCCGCCCCGCCGGGCCGCCCCGAAATGAAAAGCAGCCCTCCTGCGAAGCCCCCTCGGTGGGGCGCTGTGCAGCGAGGCCCTCTGGGCGGTGGCGGCGTCGCGGTTCCCGGGGTTCCGGGATCGGTCCTGCGGGCCCGGCGCTCAGAAGTGATGAATTGATCAGATAGACGAGGCCGGGTCCGTCCCAGCCGCTGATTACCGA…	Scarna2	NA	NA	NA	U2	U2:C61	NA	known
Scarna28	chr5	144771331	144771531	201	+	NA	NA	NA	NA	NA	CD	AAGCACAATGATGAACAATACTGCTGGAGCCACAGAGAGGCACAAGTGTGTGTGCCAGATTGCCTGTGTGTATGTGTGTCCTTGTCTGTGCATGCACACGTGAGTCTGGGAGGATGGATGTGTGTGACTGGTGGTAGGGACCTAGCCCTGTGCCATCTTCTGGGCTGTGACAGTCAAACTGATAAGATCTGATTGCTTCTC	Scarna28	NA	NA	NA	U2	U2:U47	NA	known
Scarna5_Gm25395	chr1	87776938	87777209	272	+	ENSMUSG00000087968.1	Gm25395	MGI:5455172	ENSMUST00000157343.1	Gm25395-201	CD, HACA	GGTCAGTGATGATTGGTAAAAGGTCTGATTGCACTGAATGTCACAGCCCCTTCCTTGCCCTCGACTCCCAGCAGCCCATTTTTTTCCTAGCACATTGAAGTTATGTGCATGGGATAATGGGGCAGCTGATAATTTAGGATTCTGCCAGTGTGTGTTCCCGAGAGTGAACGGTTCACAGCTGACTGCTATCCAACAGAACCTGTGATGCAGGAGTCTTGATGAGTGGCGGATGGGTGTGACAGTGCATGATCTCAAGTTTTCAATCTGAGACC	Scarna5	NA	NA	NA	U4	U4:A65	NA	known
Scarna5_Gm25395	chr1	87776938	87777209	272	+	ENSMUSG00000087968.1	Gm25395	MGI:5455172	ENSMUST00000157343.1	Gm25395-201	CD, HACA	GGTCAGTGATGATTGGTAAAAGGTCTGATTGCACTGAATGTCACAGCCCCTTCCTTGCCCTCGACTCCCAGCAGCCCATTTTTTTCCTAGCACATTGAAGTTATGTGCATGGGATAATGGGGCAGCTGATAATTTAGGATTCTGCCAGTGTGTGTTCCCGAGAGTGAACGGTTCACAGCTGACTGCTATCCAACAGAACCTGTGATGCAGGAGTCTTGATGAGTGGCGGATGGGTGTGACAGTGCATGATCTCAAGTTTTCAATCTGAGACC	Scarna5	NA	NA	NA	U5	U5:U41	NA	known
Scarna6	chr1	87784556	87784820	265	+	ENSMUSG00000089281.1	Scarna6	MGI:3819487	ENSMUST00000158656.1	Scarna6-201	CD, HACA	GGTCAGTGATGAATAGTAAAAGGTCTGACTTCCGAGGTCGCCTCCCAGCAGCCTACATCCCCAGCTGCTTACCTCTCTCCCATCATGCTCTAGTAGTGCTATCATGGGCAAACACAGTAGCTGACATGCAGTGATGTCTCCATTCTGTCTTCCCTGACAAGTCCAGAGAAGGCACTGGTTGGCATCCAACAGCTTGGTCACAAGGGATTTGGTTGTTGGGAGTGCTGGCGTCCTTGGCTATGATCTGACATTTTAAGCTGAGACC	Scarna6	NA	NA	NA	U5	U5:U41	NA	known
Scarna7_Gm22009	chr3	69085105	69085447	343	-	ENSMUSG00000089417.1	Gm22009	MGI:5451786	ENSMUST00000158792.1	Gm22009-201	CD	TGGAAATGATGAAATAGAGATATTTGGGTGTTGAATGTTGCTGTGAGTGGAAAATTTTAATACATGTAGTAATTCTCCTAGTTTAATGTTTCATTGATAGTTACTAGTGTAAGTGTGTGCATGTATGTCTGTGTGTGTGTGTGTGTGTGTGTGTGTGGTGGCTATGAAAGGGGGCACTGAATGGTGATGCTGATATTGGAGTGCATCTGAGGCTGTTGTAGAAATAACATGGGTTGTTGATAACAACGTTGCCGATGATTAAAACCCAAAAACAGCTCACCTAAGTAGCCCAGCACCCTAAACTCTCTAACAGGATTATTAAACATCCTGTGATCTGATCCAA	Scarna7	NA	NA	NA	U1	U1:A70	NA	known
Scarna9	chr9	15326264	15326561	298	-	ENSMUSG00000077506.1	Scarna9	MGI:3819489	ENSMUST00000104318.1	Scarna9-201	CD	TTCTCTGAGATCTACTGAAATAGATCAGTGATGAAAATAGCCAAATCTGAGCATCAGAAGGCCTTTTGGTCTGGGGCATGATCTCTCTAGTTCTGAGAAGCAAAACTACAAAGCGGTTTGTCTGTGGTGAGAGAAGGAAGAGTGGTGTATGGATGGATGGATGAGGGTGTGTACATATCTGTGTGTGTGTGTGTGTGTGTGTGTGTGTGTGTGTGTGTGGTCATCTCTGAGCAATGATGAAAAGGTTTTAGTACTGAATTTTGTCACTGTGAAGGCTCCTACACTTGACCTGAGCTCA	Scarna9	RF00493	snoU2-30	Small nucleolar RNA U2-30	U2	U2:G19	NA	known
Scarna9	chr9	15326264	15326561	298	-	ENSMUSG00000077506.1	Scarna9	MGI:3819489	ENSMUST00000104318.1	Scarna9-201	CD	TTCTCTGAGATCTACTGAAATAGATCAGTGATGAAAATAGCCAAATCTGAGCATCAGAAGGCCTTTTGGTCTGGGGCATGATCTCTCTAGTTCTGAGAAGCAAAACTACAAAGCGGTTTGTCTGTGGTGAGAGAAGGAAGAGTGGTGTATGGATGGATGGATGAGGGTGTGTACATATCTGTGTGTGTGTGTGTGTGTGTGTGTGTGTGTGTGTGTGTGGTCATCTCTGAGCAATGATGAAAAGGTTTTAGTACTGAATTTTGTCACTGTGAAGGCTCCTACACTTGACCTGAGCTCA	Scarna9	RF00493	snoU2-30	Small nucleolar RNA U2-30	U2	U2:A30	NA	known
Snord1_Gm24253	chr11	56263165	56263240	76	-	ENSMUSG00000065635.1	Gm24253	MGI:5454030	ENSMUST00000083701.1	Gm24253-201	CD	GACAGCTGAGGATGATTTAAGTTATCCCTGTCTGAAATGACACTTTTGTGAAGAGTCATGGTTTACTGAGGCTCGA	Snord1	RF00213	snoR38	Small nucleolar RNA R38	28S	28S:G4044	12166	known
Snord10_Gm25835	chr11	69668852	69668995	144	-	ENSMUSG00000089542.1	Gm25835	MGI:5455612	ENSMUST00000158917.1	Gm25835-201	CD	GCTCTGTGATGAACCCCATGCGTGTCATCTGAGCCTGGCTTCCCTGTTGTTACCTTAGCCCAGGTAGTGTTCTACTTACCAGGGCTTTTGCCTGGCTTATCAGGGAAGCTTTGGGCAAAGGATCAGTCCTTGTATTCTGAGAGC	Snord10	RF01290	SNORD10	Small nucleolar RNA SNORD10	28S	28S:C3464	11586	known
Snord10_Gm25835	chr11	69668852	69668995	144	-	ENSMUSG00000089542.1	Gm25835	MGI:5455612	ENSMUST00000158917.1	Gm25835-201	CD	GCTCTGTGATGAACCCCATGCGTGTCATCTGAGCCTGGCTTCCCTGTTGTTACCTTAGCCCAGGTAGTGTTCTACTTACCAGGGCTTTTGCCTGGCTTATCAGGGAAGCTTTGGGCAAAGGATCAGTCCTTGTATTCTGAGAGC	Snord10	RF01290	SNORD10	Small nucleolar RNA SNORD10	U6	U6:C77	NA	known
Snord100	chr10	23785750	23785823	74	-	ENSMUSG00000080486.1	Snord100	MGI:3819514	ENSMUST00000116836.1	Snord100-201	CD	GCTGTACATGATGAAAACAGTCTCCCTCTTCTGAATCTCGCTGAGGAAACTGCACGTCACCCTCCTGAAACAGC	Snord100	NA	NA	NA	18S	18S:G437	4444	known
Snord102_Gm25091	chr5	146834834	146834904	71	+	ENSMUSG00000077185.1	Gm25091	MGI:5454868	ENSMUST00000103997.1	Gm25091-201	CD	AACTTAATGATGATTGTCTGTTTGATTGCTTGATGCAATGTGAAAACCACATTTCACCGGCTCTGAGAGTT	Snord102	RF00187	SNORD102	Small nucleolar RNA SNORD102	28S	28S:G3692	11814	known
Snord103_Gm24091	chr4	130766331	130766413	83	+	ENSMUSG00000093793.1	Gm24091	MGI:5453868	ENSMUST00000082550.1	Gm24091-201	CD	TCTGGCGGTGATGACCCACTTGCCCTCACTGAGGACAAAGTTCGATAATGAGAATCTTTGTTATGGACTCGTTCTGAGCCAGA	Snord103	RF00188	SNORD103	Small nucleolar RNA SNORD103/SNORD85	18S	18S:G602	4609	known
Snord104	chr11	106500993	106501062	70	+	ENSMUSG00000065126.1	Snord104	MGI:3819515	ENSMUST00000083192.1	Snord104-201	CD	GCGATGATGACACTCCATACATAGCACGCGTTAGACTGCTGATCCGGGTGATGCGAATCGTAATCTGAGC	Snord104	RF00289	SNORD104	Small nucleolar RNA SNORD104	28S	28S:C1154	9276	known
Snord105_Gm23008	chr9	20890757	20890836	80	+	ENSMUSG00000089571.1	Gm23008	MGI:5452785	ENSMUST00000158946.1	Gm23008-201	CD	ACCCGTGCACCTGATGAGAATTCTGCTGCTGAGGTTGTGTGATTGCTCAGACTCAAAGTAAACGCCCTGATGCATGTACA	Snord105	RF01173	snoU105B	Small nucleolar RNA U105B	18S	18S:U800	4807	known
Snord11	chr1	59704790	59704873	84	+	ENSMUSG00000089093.3	Snord11	MGI:3819516	ENSMUST00000158468.3	Snord11-201	CD	GTGTTCAATGATGATTTCTGATGCTTTGCCTGAGTTCTCTTTGAATAATGAGGGCAGCTTCAGTCACTACCTCTTCTGAGACAC	Snord11	RF01182	SNORD11	Small nucleolar RNA SNORD11	18S	18S:G510	4517	known
Snord110	chr2	130275506	130275573	68	+	ENSMUSG00000080610.1	Snord110	MGI:3819517	ENSMUST00000116960.1	Snord110-201	CD	TTGCAATGATGACTTATATATCTGTCAATCCCCTGAGAGATCACTGACGACTCCATGTGTCTGAGCAA	Snord110	RF00610	SNORD110	Small nucleolar RNA SNORD110	18S	18S:U1288	5295	known
Snord111	chr8	110838528	110838616	89	-	ENSMUSG00000080396.1	Snord111	MGI:3819518	ENSMUST00000116746.1	Snord111-201	CD	CAGCCTGAAATGATGACCATTTAATTCATGTCTCTTCTCTGACATTCTCCTCTGGAGATGATTTTTGCCTTATTGATCTGATCAGGCTG	Snord111	RF00611	SNORD111	Small nucleolar RNA SNORD111	28S	28S:G3600	11722	known
Snord119	chr2	130172908	130172978	71	-	Snord119.g	Snord119	NA	Snord119.t	Snord119-t	CD	ATTCATGATGAAATAGATCCTTGACTGAAGCTGATGATGCGTCTGTGTAATTAAGCAGGATTACTCTGAGA	Snord119	NA	NA	NA	28S	28S:A4242	12364	known
Snord12	chr2	167065276	167065365	90	+	ENSMUSG00000077698.1	Snord12	MGI:3819520	ENSMUST00000104510.1	Snord12-201	CD	GCTGGTGAACTGATGATATCATTTCTTTCCCCGTCAGATCGACCCTGTTGATCTCAAATACTAATTGCCAGTTTTGTCTGATGCATCAGC	Snord12	RF00581	SNORD12	Small nucleolar SNO RD12/SNORD106	28S	28S:G3555	11677	known
Snord121_Gm22888	chr4	41203057	41203133	77	-	ENSMUSG00000089265.1	Gm22888	MGI:5452665	ENSMUST00000158640.1	Gm22888-201	CD	CTGGAAAAGGCAGTGATGTTTCCAAGCACATATCTGACTTATATGTGTGGATGGTAATAATGCTGAGTCTTTTCCGA	Snord121	RF01191	SNORD121A	Small nucleolar RNA SNORD121A	28S	28S:G4289	12411	known
Snord123	chr15	32241853	32241923	71	-	ENSMUSG00000089317.1	Snord123	MGI:5297223	ENSMUST00000158692.1	Snord123-201	CD	GGTGAAAATGATGAATTCTGGGGCGCTGATTCATGTGACTTGAAAAAACGCCATCCATTTCCTGACTCACC	Snord123	RF01156	SNORD123	Small nucleolar RNA SNORD123	28S	28S:U1846	9968	known
Snord127_Gm25970	chr12	65056573	65056658	86	+	ENSMUSG00000087790.1	Gm25970	MGI:5455747	ENSMUST00000157165.1	Gm25970-201	CD	TGGCAACTGTGATGAAAGATTTGGTCTATACAGTAATATATTTATTACTACATGAGGACAACAGTCCCTCTAAACTGATGTTGCCA	Snord127	RF01186	SNORD127	Small nucleolar RNA SNORD127	18S	18S:G1447	5454	known
Snord13	chr8	31149864	31149967	104	-	ENSMUSG00000088252.1	Snord13	MGI:3819521	ENSMUST00000157627.1	Snord13-201	CD	ATCCTTTCTGGTTCATAAAGCGTGATGATTGGGTGTTCACGCCATTGCGTGACATGTGCCGCCCATAAACCTTGTTACGACGTGGGCACATTACCCGTCTGACA	Snord13	RF01210	snoU13	Small nucleolar RNA U13	18S	18S:C1842	5849	known
Snord135	chr8	85053591	85053661	71	+	Snord135.g	Snord135	NA	Snord135.t	Snord135-t	CD	CTTAAGTGATGGAGACATACCCTGGGAGGCCCATGACCGGACTGGGATGTATTCGTACTGTCTGATGGGGC	Snord135	NA	NA	NA	28S	28S:U3958	12080	known
Snord138_Gm22574	chr13	86044989	86045048	60	-	ENSMUSG00000064917.1	Gm22574	MGI:5452351	ENSMUST00000082983.1	Gm22574-201	CD	GTACATGTGATGAAGCAAATCAGTATGAATAAAATGATACTGTAAACGCTTTCTGATGTA	Snord138	NA	NA	NA	18S	18S:C798	4805	known
Snord14_Snord14d	chr9	40803995	40804080	86	+	ENSMUSG00000095118.1	Snord14d	MGI:3851602	ENSMUST00000083424.1	Snord14d-201	CD	TCGCTGTGATGATGGATTCCAAAACCATTCGTAGTTTCCACCAGAAATGCTGTGTTGGCTAGTTCCTTCCTTGGATGTCTGAGCGA	Snord14	RF00016	SNORD14	Small nucleolar RNA SNORD14	18S	18S:C463	4470	known
Snord144	chr5	100426884	100426955	72	-	Snord144.g	Snord144	NA	Snord144.t	Snord144-t	CD	ATCCGATGATTAAACTCTTCACTGCTGTTCACATACTGAGCCGTTGTGATTATTGAGGAACTAATGAGGATA	Snord144	NA	NA	NA	28S	28S:U2170	10292	known
Snord15_Snord15a	chr7	99482785	99482932	148	-	ENSMUSG00000065822.1	Snord15a	MGI:3645887	ENSMUST00000083888.1	Snord15a-201	CD	CTTCGATGAAGAGGTGATGACGAGTCTGAGTAGGAAGTGTTGTCTTTGTCCAAGATGCCTCACTATGCTGCGTTCTGTGGCACAGCTGAAAGCACTGTGGTCAAAAGAAACTTCCTAAAGATGACCAAGAGGCATTTGTCTGAGAAGG	Snord15	RF00067	SNORD15	Small nucleolar RNA SNORD15	28S	28S:A3441	11563	known
Snord15_Snord15a	chr7	99482785	99482932	148	-	ENSMUSG00000065822.1	Snord15a	MGI:3645887	ENSMUST00000083888.1	Snord15a-201	CD	CTTCGATGAAGAGGTGATGACGAGTCTGAGTAGGAAGTGTTGTCTTTGTCCAAGATGCCTCACTATGCTGCGTTCTGTGGCACAGCTGAAAGCACTGTGGTCAAAAGAAACTTCCTAAAGATGACCAAGAGGCATTTGTCTGAGAAGG	Snord15	RF00067	SNORD15	Small nucleolar RNA SNORD15	28S	28S:G3448	11570	known
Snord16_Gm23136	chr9	64176661	64176759	99	+	ENSMUSG00000095868.1	Gm23136	MGI:5452913	ENSMUST00000083425.1	Gm23136-201	CD	TGCAATGATGTTGTAATTTGCGTCTTACTCTGTTTTCAGTGACAGTTGCCTGCTGTCAGTAAGCTGAATCAGAAGGTTGACGAAAATTATTGCTGAGCA	Snord16	RF00138	SNORD16	Small nucleolar RNA SNORD16	18S	18S:A485	4492	known
Snord17	chr2	144265979	144266216	238	-	ENSMUSG00000077714.1	Snord17	MGI:3819523	ENSMUST00000104526.1	Snord17-201	CD	GTGAAATGATGATTCTGTTTATCCATTCGCTGAGTACGCTGCTCTGACCTTCTTCCCAGTCTCGGTTCCTGTTCTGGGAGCTTGGGGCTGAGTAGCCACCAGCCCTGCTCTCTGCAGTGTTCTATTGTGGATTGCTTGTGTGCTGGCAGGCTACTACTGGTAAGAATGGCTAGTGTCAGCAGGGATGGCTCCTCTCTGGGTTCCATCTCACCAAGATGAGTGGTGCAAATCTGATCAC	Snord17	RF00567	SNORD17	Small nucleolar RNA SNORD17	28S	28S:U3474	11596	known
Snord18_Gm23344	chr9	64175048	64175115	68	+	ENSMUSG00000065752.1	Gm23344	MGI:5453121	ENSMUST00000083818.1	Gm23344-201	CD	AGTAAATGATGAGATTCCATTGGTCCGTGTTTCTGAACTACATGATTTTCCTTGGCTATTCTGATACT	Snord18	RF00093	SNORD18	Small nucleolar RNA SNORD18	28S	28S:A1140	9262	known
Snord19	chr14	31016206	31016281	76	-	ENSMUSG00000077797.1	Snord19	MGI:3819524	ENSMUST00000104609.1	Snord19-201	CD	GAGGTATGAGGAAAATATCGGACAGTCTGATTACCACTGAAGACTGATAAGATCCAACTCTGACCTCAACAAAGCC	Snord19	RF00569	SNORD19	Small nucleolar RNA SNORD19	18S	18S:G684	4691	known
Snord2	chr16	23108953	23109021	69	+	ENSMUSG00000088524.1	Snord2	MGI:3819528	ENSMUST00000157899.1	Snord2-201	CD	AAGTGAAATGATGGCAAATCATCTTTCGGGACTGACCTGAAATGAAGAGAATACTCTTGCTGATCACTT	Snord2	RF01299	SNORD2	Small nucleolar RNA SNORD2	28S	28S:G1335	9457	known
Snord20_Gm24148	chr1	86352008	86352087	80	-	ENSMUSG00000064696.1	Gm24148	MGI:5453925	ENSMUST00000082762.1	Gm24148-201	CD	TGGATATGATGACTGATTACCTGAGAAATAATTGATGAAATCTCAAGAAAATTCCTCTAGATAGTCAAGTTCTGATCCAG	Snord20	RF00217	SNORD20	Small nucleolar RNA SNORD20	18S	18S:U1804	5811	known
Snord21	chr5	107904555	107904648	94	+	ENSMUSG00000064453.1	Snord21	MGI:102855	ENSMUST00000082519.1	Snord21-201	CD	GCCAATGATGACACCACACTAACTGAGCAGTTAGTAGTTGGTCCTTTGATTGCATGTGATGTAATCATTGTTTCAAGACGGGACTGAAGGCGGC	Snord21	RF00068	SNORD21	Small nucleolar RNA SNORD21	28S	28S:G1130	9252	known
Snord24_Gm22357	chr1	161036057	161036139	83	+	ENSMUSG00000064816.1	Gm22357	MGI:5452134	ENSMUST00000082882.1	Gm22357-201	CD	TGCCACAATGATGACATCATATTTGCTACTCTTGACAGCTGGGGTGACGATAGCTTTAAACCACCATGATTATAACTGAGGCA	Snord24	RF00069	SNORD24	Small nucleolar RNA SNORD24	28S	28S:A2118	10240	known
Snord25_Gm25855	chr19	8723993	8724064	72	+	ENSMUSG00000064721.4	Gm25855	MGI:5455632	ENSMUST00000082787.4	Gm25855-201	CD	ACCCCCTATGATGAGGACCTTTTCACAGACCTGTACTGATATATCTGTGAGGATAAGTAACTCTGAGGAGGC	Snord25	RF00054	SNORD25	Small nucleolar RNA SNORD25	18S	18S:G1490	5497	known
Snord26_Gm25894	chr19	8724251	8724325	75	+	ENSMUSG00000065392.1	Gm25894	MGI:5455671	ENSMUST00000083458.1	Gm25894-201	CD	CTACGGGGATGATATGAAAACTGAACTCTCTCTTTCTGATGGTTTAGTGGAGAAAACAAAAATTCTCTGAGTAGC	Snord26	RF00087	SNORD26	Small nucleolar RNA SNORD26	28S	28S:A397	8519	known
Snord27_Gm24452	chr19	8724531	8724602	72	+	ENSMUSG00000065281.1	Gm24452	MGI:5454229	ENSMUST00000083347.1	Gm24452-201	CD	CACTTAATGATGAACAATGTAAATGACAAGCATATGGCTGAGTTGCAATGATGTCATCTTACTACTGAAATG	Snord27	RF00086	SNORD27	Small nucleolar RNA SNORD27	18S	18S:A27	4034	known
Snord28_Gm24453	chr19	8724868	8724943	76	+	ENSMUSG00000065280.1	Gm24453	MGI:5454230	ENSMUST00000083346.1	Gm24453-201	CD	GTCAGATGATTTGAAATGATGACACTGAACACTCCGTGAAGGTGTGAATTTATAGCATGTTAGAGTTCTGATGGCA	Snord28	RF00085	SNORD28	Small nucleolar RNA SNORD28	18S	18S:C1391	5398	known
Snord29_Gm22744	chr19	8725092	8725156	65	+	ENSMUSG00000065378.1	Gm22744	MGI:5452521	ENSMUST00000083444.1	Gm22744-201	CD	TTTCTATGATGAATCAAACTAGCTCACTATGACTGCTAATGAAAACACAGGAACACCTGAGAAAC	Snord29	RF00070	SNORD29	Small nucleolar RNA SNORD29	28S	28S:A4175	12297	known
Snord30_Gm22680	chr19	8725341	8725409	69	+	ENSMUSG00000065782.1	Gm22680	MGI:5452457	ENSMUST00000083848.1	Gm22680-201	CD	ATATATGATGACTTTCATAGAATCTCGTTCGGCTGATGATTGCTGTTGAGACTTGGAAATCTGATTTTT	Snord30	RF00088	SNORD30	Small nucleolar RNA SNORD30	18S,28S	18S:1383	5390	known
Snord30_Gm22680	chr19	8725341	8725409	69	+	ENSMUSG00000065782.1	Gm22680	MGI:5452457	ENSMUST00000083848.1	Gm22680-201	CD	ATATATGATGACTTTCATAGAATCTCGTTCGGCTGATGATTGCTGTTGAGACTTGGAAATCTGATTTTT	Snord30	RF00088	SNORD30	Small nucleolar RNA SNORD30	18S,28S	28S:A3481	11603	known
Snord31_Gm23246	chr19	8725594	8725660	67	+	ENSMUSG00000065305.1	Gm23246	MGI:5453023	ENSMUST00000083371.1	Gm23246-201	CD	CTCACCCTGATGAACTGAATACCGCCCCAGTCTGATAGCTGTGGAGAAAGGTATTTTCTGAGTTGTG	Snord31	RF00089	SNORD31	Small nucleolar RNA SNORD31	28S	28S:G3848	11970	known
Snord32_Snord32a	chr7	45127382	45127464	83	-	ENSMUSG00000065219.1	Snord32a	MGI:1351324	ENSMUST00000083285.1	Snord32a-201	CD	GGAGTCCATGATGAGCAACACTCACCATCTTTCGTTTGAGTCTCACGACTGTGAGATCAACCCATGCACCGCTCTGAGACTCG	Snord32	RF00133	SNORD33	Small nucleolar RNA Z195/SNORD33/SNORD32 family	18S,28S	18S:G1328	5335	known
Snord32_Snord32a	chr7	45127382	45127464	83	-	ENSMUSG00000065219.1	Snord32a	MGI:1351324	ENSMUST00000083285.1	Snord32a-201	CD	GGAGTCCATGATGAGCAACACTCACCATCTTTCGTTTGAGTCTCACGACTGTGAGATCAACCCATGCACCGCTCTGAGACTCG	Snord32	RF00133	SNORD33	Small nucleolar RNA Z195/SNORD33/SNORD32 family	18S,28S	28S:A1337	9459	known
Snord33	chr7	45126864	45126947	84	-	ENSMUSG00000065628.1	Snord33	MGI:1351323	ENSMUST00000083694.1	Snord33-201	CD	GCAGCTTGTGATGAGACATCTCCCACTCATGTTCGAGTTGCTCGACTATGAGATGACTCTACATGCACTACCATCTGAGGCTGT	Snord33	RF00133	SNORD33	Small nucleolar RNA Z195/SNORD33/SNORD32 family	18S	18S:U1326	5333	known
Snord34	chr7	45126601	45126670	70	-	ENSMUSG00000065878.1	Snord34	MGI:1351325	ENSMUST00000083944.1	Snord34-201	CD	AGCGTCTGTGATGTTCTGCTATTACCTACATTGTTTGAGCCTCATGAAAACCCCACTGGCTGAGACGCCT	Snord34	RF00147	SNORD34	Small nucleolar RNA SNORD34	28S	28S:U2590	10712	known
Snord35_Snord35a	chr7	45126346	45126435	90	-	ENSMUSG00000065818.1	Snord35a	MGI:1351319	ENSMUST00000083884.1	Snord35a-201	CD	GGCACATGATGTTCTTATTCTCACGATGGTCTTCGGATGCCACAGTTAGGGCAGTGCCGATAATGCCAAAGGCTAAGCTGATGCCAGGAG	Snord35	RF00211	SNORD35	Small nucleolar RNA SNORD35	28S	28S:C4188	12310	known
Snord36_Gm22879	chr2	26912218	26912291	74	+	ENSMUSG00000064829.3	Gm22879	MGI:5452656	ENSMUST00000082895.3	Gm22879-201	CD	GTGCAGTGATGTGTGAATTTCTTCACCTGAAAATATTGTGAAGAGTAAATCGAGCTTTTTAACCCTGAGTCGCA	Snord36	RF00049	SNORD36	Small nucleolar RNA SNORD36	18S	18S:A669	4676	known
Snord36_Gm22879	chr2	26912218	26912291	74	+	ENSMUSG00000064829.3	Gm22879	MGI:5452656	ENSMUST00000082895.3	Gm22879-201	CD	GTGCAGTGATGTGTGAATTTCTTCACCTGAAAATATTGTGAAGAGTAAATCGAGCTTTTTAACCCTGAGTCGCA	Snord36	RF00049	SNORD36	Small nucleolar RNA SNORD36	28S	28S:A3380	11502	known
Snord37	chr10	81178950	81179013	64	+	ENSMUSG00000064441.1	Snord37	MGI:3819530	ENSMUST00000082507.1	Snord37-201	CD	CACCATGATGACGGAAATTCTTCACTTTGACCTGATGTCTGTTGAAGAAACTCAGTGTCTGAGA	Snord37	RF00440	SNORD37	Small nucleolar RNA SNORD37	28S	28S:A3374	11496	known
Snord38_Snord38a	chr4	117154514	117154584	71	-	ENSMUSG00000065680.1	Snord38a	MGI:3819531	ENSMUST00000083746.1	Snord38a-201	CD	CTTCTTGTGATGAAAATACTGTCCAGTTCTGCTACTGAAGGAATGAGATGAACACTTTAGTGCTGAAGAAG	Snord38	RF00212	SNORD38	Small nucleolar RNA SNORD38	28S	28S:A1673	9795	known
Snord41_Gm25506	chr8	85050207	85050276	70	+	ENSMUSG00000077527.1	Gm25506	MGI:5455283	ENSMUST00000104339.1	Gm25506-201	CD	TGGGAAATGATGATGCCTGTGACTGCTGACAAGACTCTGATGTCTGTTGTATTCGTACTGGCTGATCCTG	Snord41	RF00588	SNORD41	Small nucleolar RNA SNORD41	28S	28S:U3958	12080	known
Snord42_Snord42a	chr11	78181299	78181363	65	-	ENSMUSG00000064540.1	Snord42a	MGI:3819532	ENSMUST00000082606.1	Snord42a-201	CD	GTGCAAATGATGGAAAACTCAATGTTTGGAAAAGAATGACACCAACAAAGGAACCACTGATGCTG	Snord42	RF00150	SNORD42	Small nucleolar RNA SNORD42	18S	18S:U116	4123	known
Snord43	chr15	80082847	80082954	108	-	ENSMUSG00000105167.1	Snord43	MGI:3819534	ENSMUST00000199549.1	Snord43-201	CD	GAGTGGAAGGTGCATCTCTAGAGTTCTCAGAAGCCACAAATGATGAACCTTTTGACGGGCGGACAGAAACTCTGTGCTGAATGTCAAGTTCTGATTTGGCTTTAGGAG	Snord43	RF00221	SNORD43	Small nucleolar RNA SNORD43	18S	18S:C1703	5710	known
Snord44_Gm23212	chr1	161036682	161036741	60	+	ENSMUSG00000084667.1	Gm23212	MGI:5452989	ENSMUST00000122718.1	Gm23212-201	CD	CCTGCATGATGACGAACAAATACTGACTACCTGAAGATCTTATTAGCTCTATCTGATGGT	Snord44	RF00287	SNORD44	Small nucleolar RNA SNORD44	18S	18S:A166	4173	known
Snord45_Gm24494	chr3	153911610	153911690	81	-	ENSMUSG00000065738.1	Gm24494	MGI:5454271	ENSMUST00000083804.1	Gm24494-201	CD	GGTCAATGATGTGTTGGCATGTATTATCTGAATTCGCTGATGTGTCATAACACTTTAGCTCTAGAATTACGCTGAGACCTT	Snord45	RF00279	SNORD45	Small nucleolar RNA SNORD45	18S	18S:A159	4166	known
Snord45_Gm24494	chr3	153911610	153911690	81	-	ENSMUSG00000065738.1	Gm24494	MGI:5454271	ENSMUST00000083804.1	Gm24494-201	CD	GGTCAATGATGTGTTGGCATGTATTATCTGAATTCGCTGATGTGTCATAACACTTTAGCTCTAGAATTACGCTGAGACCTT	Snord45	RF00279	SNORD45	Small nucleolar RNA SNORD45	18S	18S:U172	4179	known
Snord45_Gm24494	chr3	153911610	153911690	81	-	ENSMUSG00000065738.1	Gm24494	MGI:5454271	ENSMUST00000083804.1	Gm24494-201	CD	GGTCAATGATGTGTTGGCATGTATTATCTGAATTCGCTGATGTGTCATAACACTTTAGCTCTAGAATTACGCTGAGACCTT	Snord45c	RF00279	SNORD45	Small nucleolar RNA SNORD45	18S	18S:C174	4181	known
Snord46_Gm26330	chr4	117155186	117155289	104	-	ENSMUSG00000064751.1	Gm26330	MGI:5456107	ENSMUST00000082817.1	Gm26330-201	CD	AACTAGGGTGATGAAAACGTATCCTTAGGCGTGGTTATGGCCGTCTTGGCCACCTGTACACCACTTGCCAATGCAAGGACTTGTCATAGTTACACTGACTGTTA	Snord46	RF00218	SNORD46	Small nucleolar RNA SNORD46	28S	28S:A3416	11538	known
Snord47	chr1	161038082	161038158	77	+	ENSMUSG00000064968.1	Snord47	MGI:3819537	ENSMUST00000083034.1	Snord47-201	CD	AACCAGTGATGTGATGATTCTGCCAAATGATACAAAGTGATATCACCTTTAAACCGTTCCATTTTATTTCTGAGGTT	Snord47	RF00281	SNORD47	Small nucleolar RNA SNORD47	28S	28S:C3543	11665	known
Snord48_Gm25744	chr17	34952013	34952075	63	-	ENSMUSG00000092687.1	Gm25744	MGI:5455521	ENSMUST00000174946.1	Gm25744-201	CD	AGTAATGATGATTTCTGGTGATTCTGAGTGTCTCGCTGACGCCATCACCGCAGCGCGCTGACC	Snord48	RF00282	SNORD48	Small nucleolar RNA SNORD48	28S	28S:C1683	9805	known
Snord48_Gm25744	chr17	34952013	34952075	63	-	ENSMUSG00000092687.1	Gm25744	MGI:5455521	ENSMUST00000174946.1	Gm25744-201	CD	AGTAATGATGATTTCTGGTGATTCTGAGTGTCTCGCTGACGCCATCACCGCAGCGCGCTGACC	Snord48	RF00282	SNORD48	Small nucleolar RNA SNORD48	28S	28S:C2047	10169	known
Snord49_Snord49a	chr11	62603450	62603521	72	+	ENSMUSG00000065734.1	Snord49a	MGI:3819538	ENSMUST00000083800.1	Snord49a-201	CD	TGCTGTGATGAGATGACTAAGTAGGAAGTGCCGTCAGAGTCGATAACTGACGATAACTGCTCCTGGCTGACT	Snord49	RF00277	SNORD49	Small nucleolar RNA SNORD49	28S	28S:C4108	12230	known
Snord4a	chr11	78181686	78181756	71	-	ENSMUSG00000077625.1	Snord4a	MGI:3819540	ENSMUST00000104437.1	Snord4a-201	CD	GGTGCATGTGATGACATTATTTAGCGACCAAAGTCTGATAAAGATGATTGTGATCTATTGTCTGATGCACC	Snord4a	RF00266	snoZ17	Small nucleolar RNA Z17	18S	18S:U121	4128	known
Snord5_Gm24299	chr9	15314074	15314144	71	+	ENSMUSG00000088929.1	Gm24299	MGI:5454076	ENSMUST00000158304.1	Gm24299-201	CD	GTTCAGATGATGAATTCAACTGTTCAACTGCTGAATGAGCCAAACATGAACTAACATTAACTCTGACAGAA	Snord5	RF01161	SNORD5	Small nucleolar RNA SNORD5	28S	28S:C2177	10299	known
Snord50_Snord50b	chr9	88521797	88521868	72	-	ENSMUSG00000094179.1	Snord50b	MGI:5454205	ENSMUST00000178497.1	Snord50b-201	CD	AGTCTATGATGATCCTATCCCGAACCTGAATTCCTGTTGAAAAACCATAATTACGGATCTGGCTTCTGAGAT	Snord50	RF00278	SNORD50	Small nucleolar RNA SNORD50	28S	28S:C2614	10736	known
Snord50_Snord50b	chr9	88521797	88521868	72	-	ENSMUSG00000094179.1	Snord50b	MGI:5454205	ENSMUST00000178497.1	Snord50b-201	CD	AGTCTATGATGATCCTATCCCGAACCTGAATTCCTGTTGAAAAACCATAATTACGGATCTGGCTTCTGAGAT	Snord50	RF00278	SNORD50	Small nucleolar RNA SNORD50	28S	G2629	10751	known
Snord51_Gm26457	chr1	63178677	63178754	78	+	ENSMUSG00000064612.2	Gm26457	MGI:5456234	ENSMUST00000082678.2	Gm26457-201	CD	CTGGGTACATGATGAATAAAATCAAATCACCTTCTTTCGGCTGAGCTCCTGATGGATTTGCTTTTTCTGATAAATCTG	Snord51	RF00280	SNORD51	Small nucleolar RNA SNORD51	28S	28S:A1337	9459	known
Snord52	chr17	34950952	34951017	66	-	ENSMUSG00000093009.1	Snord52	MGI:3819541	ENSMUST00000175268.1	Snord52-201	CD	GAGAGTGATGATTTCACAGACTAGAGTCTCTGACGCTGTCCTTGATGTCAGCTATAAATCTGACTC	Snord52	RF00276	SNORD52	Small nucleolar RNA SNORD52	28S	28S:U3581	11703	known
Snord53_Gm22858	chr17	71641584	71641659	76	+	ENSMUSG00000092713.1	Gm22858	MGI:5452635	ENSMUST00000174972.1	Gm22858-201	CD	TTGCTGTGATGACTGTCATTGGGTTTCGCATATTGCTGAGTTCCCATGATGCCTCTTCTCTTGGCTGTCTGAGCAG	Snord53	RF00325	SNORD53_SNORD92	Small nucleolar RNA SNORD53/SNORD92	28S	28S:C3525	11647	known
Snord54_Gm24016	chr4	3835079	3835146	68	-	ENSMUSG00000088351.1	Gm24016	MGI:5453793	ENSMUST00000157726.1	Gm24016-201	CD	CGGCGATGAGGAGATACCAACCGTATTGAGTTATAGTGATATTTCTTATACGCTATTCTGAGCCGATA	Snord54	RF01277	snoU54	Small nucleolar RNA U54	18S	18S:G645	4652	known
Snord55	chr4	117155770	117155848	79	-	ENSMUSG00000092680.1	Snord55	MGI:3819543	ENSMUST00000174939.1	Snord55-201	CD	CGCGGATGATGACACCTGGGTATGCTGCACACTCCCGACTGCGTCGTGGGGAAGCCAACCTTGGAGAGCTGAGCGTGCG	Snord55	RF00157	SNORD39	Small nucleolar RNA SNORD55/SNORD39	28S	28S:C2557	10679	known
Snord56_Gm23650	chr2	130277697	130277766	70	+	ENSMUSG00000065289.1	Gm23650	MGI:5453427	ENSMUST00000083355.1	Gm23650-201	CD	CTACAATGATGGTAATATTTTTCGTCAACAGAGTTCACCTAGTGAGTGTTGACACCTTGGGTCTGAGTGA	Snord56	RF00275	SNORD56	Small nucleolar RNA SNORD56	18S	18S:C518	4525	known
Snord57	chr2	130278016	130278087	72	+	ENSMUSG00000065272.1	Snord57	MGI:3819544	ENSMUST00000083338.1	Snord57-201	CD	TGGAAAGGATGAACGAACTTGGCCTGACCTTCAGAAATGGAGGCAATACAACTGATTTAATGAGCCTGATCC	Snord57	RF00274	SNORD57	Small nucleolar RNA SNORD57	18S	18S:A99	4106	known
Snord58_Snord58b	chr18	75001058	75001123	66	+	ENSMUSG00000064871.1	Snord58b	MGI:3819545	ENSMUST00000082937.1	Snord58b-201	CD	CTGCGATGATGTCATATCTTAGGACACCTTTGGATTAATCATGAAAATAACTATCCTCTGAGCAGC	Snord58	RF00151	SNORD58	Small nucleolar RNA SNORD58	28S	28S:G3880	12002	known
Snord59_Snord59a	chr10	128084143	128084216	74	+	ENSMUSG00000064778.1	Snord59a	MGI:5454983	ENSMUST00000082844.1	Snord59a-201	CD	CATTCTGTGATGACTTTACCAAATGACTTTCGTTCTTCTGAGTTTGCTGAAGCCACACTCAGGTGCTGAGAGGG	Snord59	RF00273	SNORD59	Small nucleolar RNA SNORD59	18S	18S:A1032	5039	known
Snord6_Gm24357	chr9	15315522	15315595	74	+	ENSMUSG00000064797.1	Gm24357	MGI:5454134	ENSMUST00000082863.1	Gm24357-201	CD	TGATGTTGTGATGATGGGCAAAAATGTTCAACTGCTCTGAATGGGCTGAATGAAAGTAGCCTTTCTGAACATCT	Snord6	RF00342	snoZ40	Small nucleolar RNA Z40	28S	28S:G2179	10301	known
Snord60	chr17	24528476	24528553	78	+	ENSMUSG00000064768.1	Snord60	MGI:5453296	ENSMUST00000082834.1	Snord60-201	CD	AGCCCGTGATGAATTAATTTCTGACACCTCGTATGAAAACTGCATGCGTAGTCTGATTACATTATAAGACTGAGGCTT	Snord60	RF00271	SNORD60	Small nucleolar RNA SNORD60	28S	28S:G4022	12144	known
Snord61	chrX	57391449	57391519	71	-	ENSMUSG00000065110.4	Snord61	MGI:2148805	ENSMUST00000083176.4	Snord61-201	CD	GCTGTGATGAATTTGAATCCACTGATCTTCCGACATGATAAATGCATTGTCCTCTAAGAAGTTCTGAGCTT	Snord61	RF00270	SNORD61	Small nucleolar RNA SNORD61	18S	18S:U1442	5449	known
Snord62_Gm22192	chr2	32221970	32222054	85	+	ENSMUSG00000094382.1	Gm22192	MGI:5451969	ENSMUST00000175128.1	Gm22192-201	CD	TCTCAGTGATGTGTTTCCAATAGATCCTTCTGACCCTCCACTGTGGACTCAAAGCAGGGAGATGAAGAGGACAGTGACTGAGAGA	Snord62	RF00153	SNORD62	Small nucleolar RNA SNORD62	18S	18S:A591	4598	known
Snord63_Gm26109	chr18	34942644	34942713	70	-	ENSMUSG00000065904.1	Gm26109	MGI:5455886	ENSMUST00000083970.1	Gm26109-201	CD	GTGCGATGATGCATTTTATTCAACACATCATTCTGAAAATAGATGTGTAGAGAAATGATAACTGAGCACA	Snord63	RF00154	SNORD63	Small nucleolar RNA SNORD63	28S	28S:A4223	12345	known
Snord65	chr11	62604515	62604586	72	+	ENSMUSG00000077457.1	Snord65	MGI:3819547	ENSMUST00000104269.1	Snord65-201	CD	AAATGATGATATCACCTAAAATAGCTGGAATTACCGGCAGATTGGTAGTGGTGAGCCTATGGTTTTCTGAAG	Snord65	RF00571	SNORD65	Small nucleolar RNA SNORD65	18S	18S:U628	4635	known
Snord66	chr16	20684239	20684313	75	+	ENSMUSG00000077239.1	Snord66	MGI:3819548	ENSMUST00000104051.1	Snord66-201	CD	TTCCGCTGATGACTTCTGTCAGTGCCACGTGTCTGGGCCACTGAGACCACATGATGGGATTGAGGACCTGAGGAA	Snord66	RF00572	SNORD66	Small nucleolar RNA SNORD66	18S	18S:C1272	5279	known
Snord67	chr2	91596070	91596180	111	+	ENSMUSG00000077221.1	Snord67	MGI:3819549	ENSMUST00000104033.1	Snord67-201	CD	TGTGAGAGTGATGAGTTGCACACTGGTGGAGCCATAGTATCAGGTGATACAGGCACCACTCAGTACTACCCTGGTGACAAAATCAAGTGCACAGGGGCCATCTGACTCACA	Snord67	RF00573	SNORD67	Small nucleolar RNA SNORD67	U6	U6:C60	NA	known
Snord68	chr8	123103038	123103123	86	+	ENSMUSG00000064450.1	Snord68	MGI:3819550	ENSMUST00000082516.1	Snord68-201	CD	TGATGACATTCTCCGGAATCGCTGTACTGACTTGATGAAAGTACTTTTGAACCCTTTTCCATCTGATGACACCGAGTTTTCTCGGC	Snord68	RF00324	snoMBII-202	Small nucleolar RNA MBII-202	18S,28S	18S:U429	4436	known
Snord68	chr8	123103038	123103123	86	+	ENSMUSG00000064450.1	Snord68	MGI:3819550	ENSMUST00000082516.1	Snord68-201	CD	TGATGACATTCTCCGGAATCGCTGTACTGACTTGATGAAAGTACTTTTGAACCCTTTTCCATCTGATGACACCGAGTTTTCTCGGC	Snord68	RF00324	snoMBII-202	Small nucleolar RNA MBII-202	18S,28S	28S:A2156	10278	known
Snord69	chr14	31014287	31014366	80	-	ENSMUSG00000077212.1	Snord69	MGI:3819551	ENSMUST00000104024.1	Snord69-201	CD	AACATGAAGCAGTGATGACAGATTGGATCTGACTTAACTGCTGTGCTGAGTTTGTTCAATCCAACCCTGAGCTTCATGTT	Snord69	RF00574	SNORD69	Small nucleolar RNA SNORD69	28S	28S:G4146	12268	known
Snord7	chr11	83294304	83294400	97	+	ENSMUSG00000065715.1	Snord7	MGI:3819552	ENSMUST00000083781.1	Snord7-201	CD	ATGCAATGATGAGCGAAGTATAGTCTGACCTGGTATTGCCATTGCTTTGGCGCTGGCTCTGACCAGGGTGTGACCCCTTAATCTTCTCTCTGAGCTG	Snord7	RF00288	snoZ30	Z30 s mall nucle olar RNA	U6	U6:A47	NA	known
Snord70	chr1	59691934	59692020	87	+	ENSMUSG00000077345.1	Snord70	MGI:3819553	ENSMUST00000104157.1	Snord70-201	CD	TTCATTGTTGTCAATGATGTATACCTTTTGGAACTGAATCTAAGTGATTTAACAAAAATTCGTCACTACCACTGAGACAACAATGAA	Snord70	RF00575	SNORD70	Small nucleolar RNA SNORD70	18S	18S:A513	4520	known
Snord71	chr8	109839295	109839379	85	+	ENSMUSG00000077549.1	Snord71	MGI:3819554	ENSMUST00000104361.1	Snord71-201	CD	CGTGTGCTGGAGGATGAAGTAAGGAGTGATCCATCGGCTAAGTGTTTTCCCACTGTGCTGACACTCACATTGCTGACAGTGCACG	Snord71	RF00576	SNORD71	Small nucleolar RNA SNORD71	5.8S	5.8S:U14	6890	known
Snord72	chr15	5118404	5118484	81	+	ENSMUSG00000077737.1	Snord72	MGI:3819555	ENSMUST00000104549.1	Snord72-201	CD	AGCTTATCAATGATGTCCTAAAAAATAAATGTCTGAACATATGACTGCTATAATGATTTCAGCATTTAACTGAGATAAGCT	Snord72	RF00577	SNORD72	Small nucleolar RNA SNORD72	28S	28S:U4272	12394	known
Snord73a	chr3	86138791	86138858	68	-	ENSMUSG00000064984.1	Snord73a	MGI:1321388	ENSMUST00000083050.1	Snord73a-201	CD	AACATGTGATGAGAAACTGTTTCGGTCCCAGTTGATGGCCACTGATAACATTACATTTTTCTGATGTT	Snord73a	RF00071	SNORD73	Small nucleolar RNA SNORD73	28S	28S:G1562	9684	known
Snord74_Gm26224	chr1	161035394	161035473	80	+	ENSMUSG00000064440.1	Gm26224	MGI:5456001	ENSMUST00000082506.1	Gm26224-201	CD	GTGTTCATGCTATGATGAAGGCTATGTTGGTAGGGACAACTGAGCTTGTTGATGAATACCAACGATTCTGATGGCAGAGC	Snord74	RF00284	SNORD74	Small nucleolar RNA SNORD74	28S	28S:C3497	11619	known
Snord75_Gm22489	chr1	161035850	161035911	62	+	ENSMUSG00000080463.1	Gm22489	MGI:5452266	ENSMUST00000116813.1	Gm22489-201	CD	AGCCCATGATGGTATGAGAGTAGTGGACAGAAGGGATTTCTGAAAAACACTTTTCTGAGGCT	Snord75	RF00612	SNORD75	Small nucleolar RNA SNORD75	28S	28S:C3704	11826	known
Snord78	chr1	161036984	161037049	66	+	ENSMUSG00000077220.1	Snord78	MGI:5453213	ENSMUST00000104032.1	Snord78-201	CD	TTGTAATGATGTTGATCAAATGTCTGAGCTGAAAATAACTTGTAGACAATTTTTAACACTGAAGAA	Snord78	RF00592	SNORD78	Small nucleolar RNA SNORD78	28S	28S:G4275	12397	known
Snord79_Gm50452	chr1	161037356	161037439	84	+	ENSMUSG00000065160.1	Gm50452	MGI:6305336	ENSMUST00000083226.1	Gm50452-201	CD	TACTGTTAGTGATGATCAATAAAGTTAAACAGATGGGAATCTCTCTGAATAAGATTGAAGATTGATTGTTAAGCTGAAACAGTA	Snord79	RF00152	SNORD79	Small nucleolar RNA SNORD79	28S	28S:A3486	11608	known
Snord8	chr14	52209785	52209894	110	-	ENSMUSG00000093044.1	Snord8	MGI:3819556	ENSMUST00000175303.1	Snord8-201	CD	TCCCGATGATGAGCTGCCATGCTAATACTGAGTCACCAGGCAGGGCAGTATTGTCCTGGTTTGGGTGCCAGTGAGTTTAACAAAACTTCTCATGTGGAGACCTGAGGGAC	Snord8	RF00377	snoU6-53	Small nucleolar RNA U6-53/MBII-28	U6	U6:A53	NA	known
Snord80	chr1	161037601	161037681	81	+	ENSMUSG00000065735.1	Snord80	MGI:5454266	ENSMUST00000083801.1	Snord80-201	CD	CCGATACCATGATGATAACATAGTTCAGCAGACTTAACTCTGATGAACAATCATGTCTTTCGCTCCTATCTGATGTATCTG	Snord80	RF00309	snosnR60_Z15	Small nucleolar RNA snR60/Z15/Z230/Z193/J17	28S	28S:G1347	9469	known
Snord80	chr1	161037601	161037681	81	+	ENSMUSG00000065735.1	Snord80	MGI:5454266	ENSMUST00000083801.1	Snord80-201	CD	CCGATACCATGATGATAACATAGTTCAGCAGACTTAACTCTGATGAACAATCATGTCTTTCGCTCCTATCTGATGTATCTG	Snord80	RF00309	snosnR60_Z15	Small nucleolar RNA snR60/Z15/Z230/Z193/J17	28S	28S:G1438	9560	known
Snord81_Gm25789	chr1	161038308	161038383	76	+	ENSMUSG00000065228.1	Gm25789	MGI:5455566	ENSMUST00000083294.1	Gm25789-201	CD	CAGAATACATGATGATCTCACACAACTTGAACTCTCTCACTGATTACTTGATGATAGTAAAAGATCTGATGTTCTG	Snord81	RF00136	SNORD81	Small nucleolar RNA SNORD81	28S	28S:A399	8521	known
Snord82	chr1	86356261	86356330	70	-	ENSMUSG00000064823.1	Snord82	MGI:1931502	ENSMUST00000082889.1	Snord82-201	CD	AGCACAAGTGATGAGTGACAAAGGGACTTAATACTGAACCATGGGGTTGAAATGAAATATGCTGATGTGC	Snord82	RF00158	SNORD82	Small nucleolar RNA SNORD82	18S	18S:A1678	5685	known
Snord83b	chr15	80078498	80078591	94	-	ENSMUSG00000077734.1	Snord83b	MGI:3819557	ENSMUST00000104546.1	Snord83b-201	CD	GCTGTTCTGTGATGAGGCTCTGGAATGTGCGCTGGGCACAGCGCCCGAGAGAGACTGAGGAATTATTCCCTGTTGCCTTCCTTCTGAGAACAGC	Snord83b	RF00593	snoU83B	Small nucleolar RNA U83B	18S	18S:A469	4476	known
Snord85	chr4	130749634	130749706	73	+	ENSMUSG00000065196.1	Snord85	MGI:3819558	ENSMUST00000083262.1	Snord85-201	CD	ACTGGCAGGGATGATACATACTTGCCCTCACTTAGACCAGAGGTCGATGATGAGAGCTTTGTTCTGAGCCAGT	Snord85	RF00188	SNORD103	Small nucleolar RNA SNORD103/SNORD85	18S	18S:G602	4609	known
Snord87	chr1	9942463	9942549	87	-	ENSMUSG00000093178.1	Snord87	MGI:2387894	ENSMUST00000175437.1	Snord87-201	CD	GCTGGCACAATGATGACTTAAGTTTTTGCCGTTTACCCAGCTGAGTGTTTCTTTGAAGAGAGAATCTTAAAAGACTGAGATGCCAGC	Snord87	RF00439	SNORD87	Small nucleolar RNA SNORD87	28S	28S:G3400	11522	known
Snord88_Gm26247	chr7	44248090	44248180	91	+	ENSMUSG00000080352.1	Gm26247	MGI:5456024	ENSMUST00000116702.1	Gm26247-201	CD	AGGCTCCTGTGATGTTTAGCACTGGGCTCCAAACACCCTTGAGGACACAGTGCCCCTCCAGGACCTTTGACACCTGGAGATCTGAGGACCT	Snord88	RF00604	SNORD88	Small nucleolar RNA SNORD88	28S	28S:C3357	11479	known
Snord91_Snord91a	chr11	74905424	74905516	93	+	ENSMUSG00000077493.1	Snord91a	MGI:3819564	ENSMUST00000104305.1	Snord91a-201	CD	TAGAGAAGTCAATGATGGTCATGCCCAAGATGTCTGAACCTGTCTGAAGCATCTTTTTGATGTAGTCTATGTGGTTCTGAGACTTCTCTAAAT	Snord91	RF00580	SNORD91	Small nucleolar RNA SNORD91 family	28S	28S:G4270	12392	known
Snord92	chr17	71631281	71631365	85	+	ENSMUSG00000093289.1	Snord92	MGI:3819565	ENSMUST00000175548.1	Snord92-201	CD	GTGCTGTGATGATGCCTTAAAATTGTGGTTTCGACTCACTGAGAGTAACGTGAGGACCTACAGTTCCTTGGCTGTGTCTGAGCAC	Snord92	RF00325	SNORD53_SNORD92	Small nucleolar RNA SNORD53/SNORD92	28S	28S:A3523	11645	known
Snord93	chr5	23852210	23852280	71	+	ENSMUSG00000095205.1	Snord93	MGI:3819566	ENSMUST00000175580.1	Snord93-201	CD	TGGCCAAGGATGAGAACTCTAACCTGACTGGATACGCTGCTGTGATGGGTTAAAGGATTTACCTGAGGCCA	Snord93	RF00606	SNORD93	Small nucleolar RNA SNORD93	18S	18S:A577	4584	known
Snord94_Gm22486	chr6	71882557	71882693	137	-	ENSMUSG00000080465.1	Gm22486	MGI:5452263	ENSMUST00000116815.1	Gm22486-201	CD	CAGGCTGTGATGATTGGCGCAGGGGTACGGACCTCAGCTGAGTCATGGGAGCTGAATGTATGTGTTTTGCCTCTGTCCTGCATGTGGCAGGCTGTTGGCATTCACATACATGAGACTGTTGCCTTAATCTGAGCCTG	Snord94	RF00613	SNORD94	Small nucleolar RNA SNORD94	U6	U6:C62	NA	known
Snord95	chr11	48803139	48803206	68	+	ENSMUSG00000064780.1	Snord95	MGI:3819567	ENSMUST00000082846.1	Snord95-201	CD	CCAACAGTGATGACCACAACATGCCATCTGAGTTGCTTTGCTGAAATCCAGAGGCTGTTTCTGAGCTG	Snord95	RF00189	SNORD95	Small nucleolar RNA SNORD95	28S	28S:A2568	10690	known
Snord95	chr11	48803139	48803206	68	+	ENSMUSG00000064780.1	Snord95	MGI:3819567	ENSMUST00000082846.1	Snord95-201	CD	CCAACAGTGATGACCACAACATGCCATCTGAGTTGCTTTGCTGAAATCCAGAGGCTGTTTCTGAGCTG	Snord95	RF00189	SNORD95	Small nucleolar RNA SNORD95	28S	28S:C2577	10699	known
Snord96_Snord96a	chr11	48802032	48802112	81	+	ENSMUSG00000064725.1	Snord96a	MGI:3819568	ENSMUST00000082791.1	Snord96a-201	CD	GATCCTAGTGATGACAAGACGACATTGTCAACCAATCCCCCACAAGGGAATGAGGACATGTCCTGCAATTCTGAATGGGTT	Snord96	RF00055	SNORD96	Small nucleolar RNA SNORD96 family	5.8S	5.8S:G74	6951	known
Snord97_Gm23262	chr7	111076060	111076227	168	-	ENSMUSG00000088948.1	Gm23262	MGI:5453039	ENSMUST00000158323.1	Gm23262-201	CD	TTGCCCGATGATTATAAAAAGACGCCAAAGAGGACTTAAAGCTGGAATTCTTTTTCCTTTTATTCTCTCCTCTACTCTTATGTCTTCAACTTCTTTTCTACTTTTCTCTGCTTTTTCTCTCTGGATGTCCAGCGTCCTATGAGCGAAGATTATGAGATATGAGGGCAA	Snord97	RF01291	SNORD97	Small nucleolar RNA SNORD97	tRNA-Met-CAT	tRNA-Met-CAT:C34	NA	known
Snord98	chr10	62765576	62765640	65	-	ENSMUSG00000080469.1	Snord98	MGI:3819569	ENSMUST00000116819.1	Snord98-201	CD	GAGTTATGATGTGTAAATCCTATTCCATTGCTGAAATGCAGTGTGGAACATAATGAACTGAACTC	Snord98	RF00607	SNORD98	Small nucleolar RNA SNORD98	18S	18S:G868	4875	known
Snord99	chr4	132310691	132310764	74	+	ENSMUSG00000080615.1	Snord99	MGI:3819570	ENSMUST00000116965.1	Snord99-201	CD	ACTGGTCCATGATGAAACCCATTATCAGTGGACATCTATGGATGAGAAATGCGGATATGGGACTGAGACCAGTT	Snord99	RF00608	SNORD99	Small nucleolar RNA SNORD99	28S	28S:A2540	10662	known
Scarna21_Gm23386	chr11	19693155	19693298	144	-	ENSMUSG00000089210.1	Gm23386	MGI:5453163	ENSMUST00000158585.1	Gm23386-201	CD, HACA	AGGCTCTATTTCCTGGAAGGTGGGCCTAGCCTACCCCACTTCCCCTCAGCAGAGCCTAGAGTAAAGGGGCCAGGCCTCCTCCCCAATGGGAGAGAGATGTGTTTGAAGAAGGAGCCTCACTCGGGCTGGCCTGGCTTCACATTA	Scarna21	NA	NA	NA	NA	NA	NA	NA
AF357376	chr17	34952237	34952310	74	-	AF357376.g	AF357376	NA	AF357376.t	AF357376-t	CD	CGGGTATGATGACCCACATTTACAGACTAGAGTTTCTGATGTCCACGTGACGCCACTCCTTGTAACTGACCCAG	AF357376	NA	NA	NA	NA	NA	NA	orphan
Rian_AF357341	chr12	109681519	109681593	75	+	ENSMUSG00000065022.1	AF357341	MGI:3510328	ENSMUST00000083088.1	AF357341-201	CD	AGGACCTATGATGAGATCTGGTGGCATCTGACTGTATCTCGATGACAGCCATGAGAACAGATGTCTGAGGTCAGG	Rian	RF00181	SNORD113	Small nucleolar RNA SNORD113/SNORD114 family	NA	NA	NA	orphan
Rian_AF357359	chr12	109650669	109650738	70	+	AF357359.g	AF357359	MGI:3843219	NA	AF357359	CD	GATCAATGATGAATGTCTGTGAGCATTCTTAGAGTCATGAATCATGACGACAAATTTAATTCTGAGATCA	Rian	NA	NA	NA	NA	NA	NA	orphan
Rian_AF357425	chr12	109636012	109636084	73	+	ENSMUSG00000088294.1	AF357425	MGI:3053434	ENSMUST00000157669.1	AF357425-201	CD	TAGGCCAATGATGAGGAGCATGGGGTTTCTGACCGAGGACAGTGATTAAACCCTTATGAAATCTGAGGACTAT	Rian	NA	NA	NA	NA	NA	NA	orphan
Rian_AF357426	chr12	109642838	109642904	67	+	AF357426.g	AF357426	MGI:3053433	NA	AF357426	CD	TGGACCAATGATGACCTTGTCTATATTATAAGTCATAGACGATGACAACATACTGGATTCTGAGGTT	Rian	NA	NA	NA	NA	NA	NA	orphan
Rian_AF357428	chr12	109679945	109680013	69	+	ENSMUSG00000065749.1	AF357428	MGI:3053436	ENSMUST00000083815.1	AF357428-201	CD	AGGACCGATGATGAGATCTGATGGTGTCTGAGTGTTTCTCGATGACATGAACAGATATCTGAGGTCAGG	Rian	RF00181	SNORD113	Small nucleolar RNA SNORD113/SNORD114 family	NA	NA	NA	orphan
Rian_DQ267100	chr12	109649617	109649688	72	+	ENSMUSG00000084549.1	DQ267100	MGI:5439865	ENSMUST00000122600.1	DQ267100-201	CD	TGGATCAATGATGACTGTGGGTGCTGTATGAGTCGTGTATTATGACTATGCGTCTGAGAGTCTGAGGTTCAC	Rian	RF00181	SNORD113	Small nucleolar RNA SNORD113/SNORD114 family	NA	NA	NA	orphan
Rian_DQ267101	chr12	109651424	109651496	73	+	ENSMUSG00000064496.1	DQ267101	MGI:5439874	ENSMUST00000082562.1	DQ267101-201	CD	TGGATCAATGATGACCAGCGGTAGCCGTATGATTCATGGATCATGACTACAGATCTGGGAGTCTGAGTTCCAC	Rian	RF00181	SNORD113	Small nucleolar RNA SNORD113/SNORD114 family	NA	NA	NA	orphan
Rian_DQ267102	chr12	109656345	109656416	72	+	ENSMUSG00000064417.1	DQ267102	MGI:5439880	ENSMUST00000082483.1	DQ267102-201	CD	TGGATCTATGATGACCTCTGGTGCCGTATGAGTCGGGGATCATGATCACAGGTCTGGGAGTCTGAGGTCCAC	Rian	RF00181	SNORD113	Small nucleolar RNA SNORD113/SNORD114 family	NA	NA	NA	orphan
Rian_Gm22981	chr12	109682384	109682458	75	+	ENSMUSG00000064545.1	Gm22981	MGI:5452758	ENSMUST00000082611.1	Gm22981-201	CD	AGGACCGATGATGAGATCTGGTGGCGTTTGAGTGATACTCCATGAACGCCAAGTATCCAGAAATCTGATGCCTTG	Rian	RF00181	SNORD113	Small nucleolar RNA SNORD113/SNORD114 family	NA	NA	NA	orphan
Rian_Gm23736	chr12	109680800	109680874	75	+	ENSMUSG00000064487.1	Gm23736	MGI:5453513	ENSMUST00000082553.1	Gm23736-201	CD	AGGACCAATGATGAGATCTGGTGGCGTTTGAGTGATACTCCATGAACGCCAAGTATCCAGAAATCTGAGGTCAAT	Rian	RF00181	SNORD113	Small nucleolar RNA SNORD113/SNORD114 family	NA	NA	NA	orphan
Rian_Gm23787	chr12	109684962	109685034	73	+	ENSMUSG00000084487.1	Gm23787	MGI:5453564	ENSMUST00000122538.1	Gm23787-201	CD	TGGACCAATGATGATAGTTACCAAGGTATGAGAGAGATGACGAATAACACTTGTCTGAAGCTCAGAGGTCCAA	Rian	RF00181	SNORD113	Small nucleolar RNA SNORD113/SNORD114 family	NA	NA	NA	orphan
Rian_Gm24564	chr12	109631074	109631148	75	+	ENSMUSG00000064452.1	Gm24564	MGI:5454341	ENSMUST00000082518.1	Gm24564-201	CD	CTGACCAATGATGAGAATTCTGGGGTGTCTGAATCAATGATTATGATTAACCCTGTCGCTCTGAGTGAGGTCCAT	Rian	RF00181	SNORD113	Small nucleolar RNA SNORD113/SNORD114 family	NA	NA	NA	orphan
Rian_Gm24895	chr12	109646129	109646202	74	+	ENSMUSG00000084691.1	Gm24895	MGI:5454672	ENSMUST00000122742.1	Gm24895-201	CD	CGGGCCAATGATGACGAGGTTTCGGGATTATAAGTCACGGACGATGACTACGTCACTAGAGGTCTGAGGTCCAT	Rian	RF00181	SNORD113	Small nucleolar RNA SNORD113/SNORD114 family	NA	NA	NA	orphan
Rian_Gm25854	chr12	109686798	109686869	72	+	ENSMUSG00000064726.1	Gm25854	MGI:5455631	ENSMUST00000082792.1	Gm25854-201	CD	TTGGTTGATGATGACCACCGGTGGCATTTGACTCATACATGATGACTTTGAGTCTGAAACACCAAGATCCAA	Rian	RF00181	SNORD113	Small nucleolar RNA SNORD113/SNORD114 family	NA	NA	NA	orphan
Rian_Gm25856	chr12	109682994	109683068	75	+	ENSMUSG00000064720.1	Gm25856	MGI:5455633	ENSMUST00000082786.1	Gm25856-201	CD	CAGAACAATGATGAGATCTGGTGGCATCTGAATTTTTCTTGATGGCATCCATGTCAAGAGAAATCTGAAGTCAGG	Rian	RF00181	SNORD113	Small nucleolar RNA SNORD113/SNORD114 family	NA	NA	NA	orphan
Rian_Gm26922	chr12	109654627	109654698	72	+	ENSMUSG00000064621.1	Gm26922	MGI:5504037	ENSMUST00000082687.1	Gm26922-201	CD	TGGATCTGTGATGACAAAGGGTGGCGTATGAGTTGTGGATCATGAGTACATGTCTGGAAGTCTGAGATTCAC	Rian	RF00181	SNORD113	Small nucleolar RNA SNORD113/SNORD114 family	NA	NA	NA	orphan
Rian-like_Gm24598	chrX	64496584	64496657	74	+	ENSMUSG00000084459.1	Gm24598	MGI:5454375	ENSMUST00000122510.1	Gm24598-201	CD	TGGGCCAATGATGACGAGGTTTCAGGATTATAAGTCACGGACGATGACTACGTCACTAGAGGTCTGAGGTCCAT	Rian-like	RF00181	SNORD113	Small nucleolar RNA SNORD113/SNORD114 family	NA	NA	NA	orphan
Snord101_Gm23130	chr10	23786470	23786543	74	-	ENSMUSG00000077440.1	Gm23130	MGI:5452907	ENSMUST00000104252.1	Gm23130-201	CD	GTTTGCATGATGACTTGAATTGTCGGATACCCCTTCACCCCGTTCATGGGTGAGAAACAGCTAGTCTGACAAAC	Snord101	RF00186	SNORD101	Small nucleolar RNA SNORD101	NA	NA	NA	orphan
Snord107	chr7	59980876	59980945	70	-	ENSMUSG00000089375.1	Snord107	MGI:4358283	ENSMUST00000158750.1	Snord107-201	CD	GATTTATGATGATATAGGACCTTGTCTGAATATAATGATTTCAAAAATTGAGCTTACAGTGACTGAAATC	Snord107	RF01164	SNORD107	Small nucleolar RNA SNORD107	NA	NA	NA	orphan
Snord115_Gm26434	chr7	59615744	59615822	79	-	ENSMUSG00000094283.1	Gm26434	MGI:5456211	ENSMUST00000179778.1	Gm26434-201	CD	GGGTCAATGATGACAACCCAATGTCATGAAGAAAGGTGATGACATAAAATTCATGCTCAATAGGATTACGCTGAGGCCC	Snord115	RF00105	SNORD115	Small nucleolar RNA SNORD115	NA	NA	NA	orphan
Snord116_Snord116l2	chr7	59876933	59877026	94	-	ENSMUSG00000096759.1	Snord116l2	MGI:1927533	ENSMUST00000178675.1	Snord116l2-201	CD	GGATCTATGATGATTCCCAGTCAAACATTCCTTGGAAAAGCTGAACAAAATGAGTGAAAACTCTGTACCGCCACTCTCATCGGAACTGAGGTCC	Snord116	RF00108	SNORD116	Small nucleolar RNA SNORD116	NA	NA	NA	orphan
Snord117_Gm25128	chr17	35247175	35247250	76	+	ENSMUSG00000065273.1	Gm25128	MGI:5454905	ENSMUST00000083339.1	Gm25128-201	CD	GCCAAATGATGTATGTTTGACATAGGAGCACTTGTGTGCAAGGACGACCCTTATCTATCACCCATGACTGATGGCT	Snord117	RF00137	SNORD83	Small nucleolar RNA SNORD83	NA	NA	NA	orphan
Snord124_Gm22059	chr11	98710986	98711089	104	-	ENSMUSG00000088169.1	Gm22059	MGI:5451836	ENSMUST00000157544.1	Gm22059-201	CD	GGATTCCAAGGAAGGGATGATGTTCTTAATAAGACCCAAGAAAAGGATTCTGAGCCTCAGAGCTTTGAAGGAACCGCTTGCTCCCTGACCTTCCTTCAGGAAAT	Snord124	RF01211	SNORD124	Small nucleolar RNA SNORD124	NA	NA	NA	orphan
Snord125_Gm24958	chr11	5038211	5038307	97	+	ENSMUSG00000088634.1	Gm24958	MGI:5454735	ENSMUST00000158009.1	Gm24958-201	CD	AACCTTGGCAGCCCCTCTTGGTGATTCCTCCTCCTGAGTGGCTCCAATGATGAGCAAACTGAGCTTCTAAGAAGTTGACTGAATGGGCAGCTCTGCC	Snord125	RF01200	SNORD125	Small nucleolar RNA SNORD125	NA	NA	NA	orphan
Snord23	chr7	15938762	15938870	109	-	ENSMUSG00000080478.1	Snord23	MGI:3819529	ENSMUST00000116828.1	Snord23-201	CD	TGCCCAGTGATGATAACCATCCTTGCTCCCCGTGCCTACTCGGGCTGTGGGCGACACCATGGCTGCCCTGGGCTGGGCCAGTTGGGCCATTGCCTGGGGACTGAGGGCA	Snord23	RF00603	SNORD23	Small nucleolar RNA SNORD23	NA	NA	NA	orphan
Snord64	chr7	59978808	59978874	67	-	ENSMUSG00000077191.1	Snord64	MGI:3819546	ENSMUST00000104003.1	Snord64-201	CD	GGACTTATGATGAGCTATGTTTACTGAGCATGATGAAATGATGCTCAAAATGATTACTCTGAAGTCT	Snord64	RF00570	SNORD64	Small Nucleolar RNA SNORD64	NA	NA	NA	orphan
Snord84_Gm22589	chr17	35242678	35242754	77	+	ENSMUSG00000075770.1	Gm22589	MGI:5452366	ENSMUST00000101824.1	Gm22589-201	CD	GCCACATGATGTTTGCATTTGGGAAGTGAGCGCTCTGCGCAGTGCTGACCCTTATCTATCACCCTTGACTGATGGCT	Snord84	RF00137	SNORD83	Small nucleolar RNA SNORD83	NA	NA	NA	orphan
Snord86_Gm23187	chr2	130277195	130277280	86	+	ENSMUSG00000093645.1	Gm23187	MGI:5452964	ENSMUST00000175746.1	Gm23187-201	CD	GATTACAATGATGGCTGACCAGGGCAACCTGACCTATACAGGCCTCTGCTATGGGGGTGATGGCCAGTCCTGGTGTCTGAGTGATT	Snord86	RF00594	SNORD86	Small nucleolar RNA SNORD86	NA	NA	NA	orphan
Snord89	chr1	39548745	39548854	110	-	ENSMUSG00000077704.1	Snord89	MGI:3819562	ENSMUST00000104516.1	Snord89-201	CD	GCTGAGGAGTGATGACATAAAAGGCCGAATTGCAGTGTCTCCATCAACAGTTGGCTCTCTGAGCACACGATGACAAAACCTCCTGAAGCGAGTCACTGTCTGACCTCAGT	Snord89	RF00578	SNORD89	Small nucleolar RNA SNORD89	NA	NA	NA	orphan
Snord90	chr2	37400047	37400157	111	-	ENSMUSG00000077756.1	Snord90	MGI:3819563	ENSMUST00000104568.1	Snord90-201	CD	AAATAATGTTTTTAAGTGTCTAGTGATGAATTTCATAGGGCAGATTCTGAGGTGAAAATTTAGTTCATCATTGATTGTCCTATTATGAAATCTGAAGACACTTGAAAACTA	Snord90	RF00579	SNORD90	Small nucleolar RNA SNORD90	NA	NA	NA	orphan
Snord118	chr11	69073427	69073561	135	+	ENSMUSG00000064899.1	Snord118	MGI:3819519	ENSMUST00000082965.1	Snord118-201	CD	TCGTCAGGAGGTTAATCCTTACCTGTTCCTCCTTTCGGAGGGCAGTAGAAAATGATGATTGGAGCTTGCATGATCTGCTGATTAGCATTTCCATGCAATCAGGACCTGACAACATCCTGGTTGCTCCTATCTGAT	Snord118	RF00096	U8	U8 small nucleolar RNA	NA	NA	NA	processing
Snord14_Snord14d	chr9	40803995	40804080	86	+	ENSMUSG00000095118.1	Snord14d	MGI:3851602	ENSMUST00000083424.1	Snord14d-201	CD	TCGCTGTGATGATGGATTCCAAAACCATTCGTAGTTTCCACCAGAAATGCTGTGTTGGCTAGTTCCTTCCTTGGATGTCTGAGCGA	Snord14	RF00016	SNORD14	Small nucleolar RNA SNORD14	18S	NA	NA	processing
Snord22	chr19	8725866	8725991	126	+	ENSMUSG00000065087.1	Snord22	MGI:1933385	ENSMUST00000083153.1	Snord22-201	CD	TCCCCATGAAGAAATGTTCACACGTCCTACTTCCTGTCCTAGCTCCAGAGCCTGAAAAGGTGAACCCACTGGGGCTGGCTGGGGGAAAAGAGGAAACTTTGTTCCAGAAGGAACTGTCTGAGGGAT	Snord22	RF00099	SNORD22	Small nucleolar RNA SNORD22	NA	NA	NA	processing
Snord3_Gm24949	chr11	96032678	96032892	215	+	ENSMUSG00000098425.1	Gm24949	MGI:5454726	ENSMUST00000183609.1	Gm24949-201	CD	AAGACTATACTTTCAGGGATCATTTCTATAGTTCGTTACTAGAGAAGTTTCTCTGACTGTGTAGAGCACCTGAAACCACGAGGACGAGACGTAGCATCCCCTACTGAGCGTGAAGCCGGCTCTAGGTGCTGCTTGATTGCAGCTGCCTCTTGCCATTGATGATCATTCTTCTCTCCTTCGGGAGGGTGAGAGGGAGGGAACGCAGTCTGAGTGGA	Snord3	RF00012	U3	Small nucleolar RNA U3	NA	NA	NA	processing
